# Radiation and diversification of GATA-domain-containing proteins in the genus *Caenorhabditis*

**DOI:** 10.1101/2022.05.20.492891

**Authors:** Antonia C. Darragh, Scott A. Rifkin

## Abstract

Transcription factors are defined by their DNA-binding domains (DBDs). The binding affinities and specificities of a transcription factor to its DNA binding sites can be used by an organism to fine-tune gene regulation and so are targets for evolution. Here we investigate the evolution of GATA-type transcription factors (GATA factors) in the *Caenorhabditis* genus. Based upon comparisons of their DBDs, these proteins form 13 distinct groups. This protein family experienced a burst of gene duplication in several of these groups along two short branches in the species tree, giving rise to subclades with very distinct complements of GATA factors. By comparing extant gene structures, DBD sequences, genome locations, and selection pressures we reconstructed how these duplications occurred. Although the paralogs have diverged in various ways, the literature shows that at least eight of the DBD groups bind to similar G-A-T-A DNA sequences. Thus, despite gene duplications and divergence among DBD sequences, most *Caenorhabditis* GATA factors appear to have maintained similar binding preferences, which could create the opportunity for developmental system drift. We hypothesize that this limited divergence in binding specificities contributes to the apparent disconnect between the extensive genomic evolution that has occurred in this genus and the absence of significant anatomical changes.
