## Supplemental Table 2 for "Radiation and diversification of GATA-domain-containing proteins in the genus *Caenorhabditis*"

### Sheet: genes_per_species
Species	# confident end-1s	# non-confident end-1s	# confident end-3s	# non-confident end-3s	# confident elt-7s	# non-confident elt-7s	# confident elt-3s	# non-confident elt-3s	# confident elt-2s	# non-confident elt-2s	# confident elt-1s	# non-confident elt-1s	# confident elt-6s	# non-confident elt-6s	# confident egl-18s	# non-confident egl-18s	# confident single ZnF meds	# confident multi-ZnF meds	# non-confident meds	# confident egl-27s	# non-confident egl-27s	# confident rcor-1s	# non-confident rcor-1s	# confident spr-1s	# non-confident spr-1s	# unclassified	Total	Key for confident and non-confident	Key for unclassified
C. tribulations	1	0	2	0	1	0	1	0	1	0	1	0	1	1	1	0	1	0	0	1	0	1	0	1	0	3	17	>1	>2
C. sp. 41	1	0	1	0	1	0	1	0	1	0	1	0	1	0	1	0	1	0	0	1	0	1	0	0	0	1	12	1	<2
C. zanzibari	1	0	2	0	1	0	1	0	1	0	1	0	1	0	1	0	2	0	0	1	0	1	0	1	0	8	22	0
C. sinica	1	0	3	1	1	0	1	0	1	0	1	0	1	1	1	0	2	0	0	1	0	1	0	1	0	17	34
C. nigoni	1	0	3	0	1	0	1	0	1	0	1	0	1	0	1	0	4	4	1	1	0	1	0	1	0	3	25
C. briggsae	1	0	2	0	1	0	1	0	1	0	1	0	1	0	1	0	3	1	0	1	0	1	0	1	0	1	17
C. remanei	1	0	1	0	1	0	1	0	1	0	1	0	1	0	1	0	5	1	0	1	0	0	0	1	0	3	19
C. latens	1	0	1	0	1	0	1	0	1	0	1	0	1	1	1	0	6	1	2	1	0	0	0	1	0	2	22
C. sp. 33	1	0	1	0	1	0	1	0	1	0	1	0	1	2	1	0	5	0	0	1	0	2	0	1	0	0	19
C. sp. 55	1	0	2	0	1	0	1	0	1	0	1	0	1	1	4	0	7	0	0	0	1	1	0	1	0	2	25
C. sp. 51	1	0	2	0	1	0	1	0	1	0	1	0	1	1	1	0	5	0	0	1	0	1	0	1	0	2	20
C. sp. 44	1	0	1	0	1	0	1	0	1	0	1	0	1	1	0	1	2	0	0	0	1	0	1	1	0	1	15
C. sp. 48	1	0	2	0	1	0	1	0	1	0	1	0	1	4	1	0	11	0	2	1	0	1	0	1	0	4	33
C. brenneri	1	0	3	0	0	0	1	0	1	0	2	1	0	5	1	0	9	0	1	1	0	2	0	2	0	6	36
C. wallacei	1	0	1	0	1	0	1	0	1	0	1	0	1	2	1	0	2	0	0	1	0	0	0	1	0	2	16
C. tropicalis	1	0	1	0	1	0	1	0	1	0	1	0	0	2	1	0	1	0	3	1	0	1	0	1	0	2	18
C. doughertyi	1	0	2	0	1	0	1	0	1	0	1	0	1	2	1	0	14	0	6	1	0	1	0	1	0	3	37
C. sp. 54	1	0	1	0	1	0	1	0	1	0	1	0	1	0	2	0	5	0	1	1	0	3	0	1	0	3	23
C. inopinata	1	0	1	0	1	0	1	0	1	0	1	0	1	0	1	0	2	0	0	1	0	1	0	2	0	1	15
C. elegans	1	0	1	0	1	0	1	0	1	1	1	0	1	0	1	0	2	0	0	1	0	1	0	1	0	0	14
C. oiwi	2	0	0	0	1	0	1	0	1	0	1	0	0	0	0	0	2	0	0	1	0	0	0	1	0	2	12
C. kamaaina	1	0	2	0	1	0	1	0	1	0	1	0	0	0	0	0	2	0	0	1	0	1	0	1	0	1	13
c. waitukubuli	1	0	2	0	0	0	1	0	1	0	2	0	0	2	1	0	2	0	0	0	1	1	0	1	0	4	19
C. sp. 46	1	0	1	2	3	0	1	0	1	0	1	0	1	0	1	0	1	0	0	1	0	1	0	1	0	1	17
C. panamensis	1	0	2	0	2	0	1	0	1	0	1	0	1	0	1	0	1	0	0	1	0	1	0	1	0	0	14
C. nouraguensis	1	0	2	0	2	0	1	0	1	0	1	0	1	4	1	0	3	0	0	1	0	1	0	1	0	7	27
C. becei	1	0	2	0	2	0	1	0	1	0	1	0	1	4	1	0	4	0	0	1	0	1	0	1	0	6	27
C. yunquensis	1	0	8	2	2	0	1	0	1	0	1	0	1	2	1	0	5	0	0	1	0	1	0	1	0	14	42
C. mancrosperma	1	0	0	2	1	0	1	0	1	0	1	0	1	1	1	0	3	0	0	1	0	1	0	1	0	3	19
C. susltoni	1	0	2	0	2	0	1	0	1	0	1	0	1	4	1	0	1	0	0	1	0	1	0	0	0	0	17
C. afra	1	0	3	0	3	0	1	0	1	0	0	1	1	1	1	0	5	0	0	1	0	1	0	0	0	0	20
c. sp. 49	1	0	2	0	1	0	1	0	1	0	1	0	1	0	1	0	4	0	0	1	0	1	0	2	0	0	17
C. sp. 25	1	0	2	0	1	0	1	0	1	0	1	0	1	0	1	0	3	0	0	1	0	1	0	2	0	0	16
C. imperialis	1	0	2	0	1	0	2	0	1	0	1	0	1	0	1	0	2	0	0	1	0	1	0	1	0	0	15
C. japonica	1	0	1	2	1	0	1	0	1	0	1	0	1	0	1	0	2	0	0	0	1	1	0	1	0	1	16
C. sp. 45	0	0	0	0	0	0	1	0	1	0	1	0	0	0	1	0	0	0	0	1	0	1	0	0	0	3	9
C. guadeloupensis	0	0	0	0	0	0	6	0	1	0	1	0	1	1	2	0	0	0	0	1	0	1	0	0	0	2	16
C. uteleia	0	0	0	0	0	0	2	4	1	0	4	0	1	2	1	0	0	0	0	1	0	1	0	0	0	5	22
C. astrocarya	0	0	0	0	0	0	3	0	1	0	1	0	1	0	0	0	0	0	0	1	0	1	0	0	0	0	8
C. sp. 56	0	0	0	0	0	0	1	0	1	0	1	0	1	0	0	0	0	0	0	1	0	1	0	0	0	0	6
C. sp. 24	0	0	0	0	0	0	1	0	1	0	1	0	1	0	0	0	0	0	0	1	0	1	0	0	0	0	6
C. sp. 8	0	0	0	0	0	0	1	0	1	0	1	0	1	0	0	0	0	0	0	0	1	1	0	0	0	0	6
C. sp. 47	0	0	0	0	0	0	1	0	1	0	1	0	1	0	0	0	0	0	0	1	0	1	0	0	0	1	7
C. dolens	0	0	0	0	0	0	1	0	1	0	1	0	1	0	0	0	0	0	0	1	0	1	0	0	0	0	6
C. quoickensis	0	0	0	0	0	0	1	0	1	0	1	0	1	0	0	0	0	0	0	1	0	1	0	0	0	1	7
C. castelli	0	0	0	0	0	0	1	0	1	0	1	0	1	0	0	0	0	0	0	1	0	1	0	0	0	1	7
C. angaria	0	0	0	0	0	0	1	0	1	0	0	0	0	0	0	0	0	0	0	1	0	1	0	0	0	2	6
C. sp. 2	0	0	0	0	0	0	1	0	1	0	1	0	1	0	0	0	0	0	0	0	1	1	0	0	0	1	7
C. drosophilae	0	0	0	0	0	0	1	0	1	0	1	0	1	0	0	0	0	0	0	0	1	1	0	0	0	1	7
C. sp. 30	0	0	0	0	0	0	1	0	1	0	1	0	0	1	0	0	0	0	0	0	1	1	0	0	0	0	6
c. virilis	0	0	0	0	0	0	1	0	1	0	1	0	1	0	0	0	0	0	0	0	0	1	0	0	0	2	7
C. vivipara	0	0	0	0	0	0	1	0	1	0	0	0	1	0	0	0	0	0	0	1	0	0	0	0	0	3	7
C. portoensis	0	0	0	0	0	0	1	0	1	0	1	0	1	0	0	0	0	0	0	1	0	1	0	0	0	1	7
C. sp. 27	0	0	0	0	0	0	2	0	1	0	2	0	1	0	0	0	0	0	0	1	0	2	0	0	0	1	10
C. plicata	0	0	0	0	0	0	1	0	1	0	1	0	1	0	0	0	0	0	0	1	0	1	0	0	0	0	6
C. bovis	0	0	0	0	0	0	1	0	1	0	1	0	1	0	0	0	0	0	0	1	0	1	0	0	0	0	6
C. parvicauda	0	0	0	0	0	0	1	0	1	0	1	0	1	0	0	0	0	0	0	0	1	1	0	0	0	1	7
C. monodelphis	0	0	0	0	0	0	2	0	1	0	1	0	1	0	0	0	0	0	0	1	0	1	0	0	0	0	7
D. coronatus	0	0	0	0	0	0	2	2	2	0	2	0	2	0	0	0	0	0	0	2	0	2	0	0	0	0	14
D. pachys	0	0	0	0	0	0	2	1	2	0	2	0	2	0	0	0	0	0	0	2	0	1	0	0	0	2	14
